# Local adaptation in populations of *Mycobacterium tuberculosis* endemic to the Indian Ocean Rim

**DOI:** 10.1101/2020.10.20.346866

**Authors:** Fabrizio Menardo, Liliana K. Rutaihwa, Michaela Zwyer, Sonia Borrell, Iñaki Comas, Emilyn Costa Conceição, Mireia Coscolla, Helen Cox, Moses Joloba, Horng-Yunn Dou, Julia Feldmann, Lukas Fenner, Janet Fyfe, Qian Gao, Darío García de Viedma, Alberto L. Garcia-Basteiro, Sebastian M. Gygli, Jerry Hella, Hellen Hiza, Levan Jugheli, Lujeko Kamwela, Midori Kato-Maeda, Qingyun Liu, Serej D. Ley, Chloe Loiseau, Surakameth Mahasirimongkol, Bijaya Malla, Prasit Palittapongarnpim, Niaina Rakotosamimanana, Voahangy Rasolofo, Miriam Reinhard, Klaus Reither, Mohamed Sasamalo, Rafael Silva Duarte, Christophe Sola, Philip Suffys, Karla Valeria Batista Lima, Dorothy Yeboah-Manu, Christian Beisel, Daniela Brites, Sebastien Gagneux

## Abstract

Lineage 1 (L1) and 3 (L3) are two lineages of the *Mycobacterium tuberculosis* complex (MTBC), causing tuberculosis (TB) in humans. L1 and L3 are endemic to the Rim of the Indian Ocean, the region that accounts for most of the world’s new TB cases. Despite their relevance for this region, L1 and L3 remain understudied. Here we analyzed 2,938 L1 and 2,030 L3 whole genome sequences originating from 69 countries. We show that South Asia played a central role in the dispersion of these two lineages to neighboring regions. Moreover, we found that L1 exhibits signatures of local adaptation at the *esxH* locus, a gene coding for a secreted effector that targets the human endosomal sorting complex, and is included in several vaccine candidates. Our study highlights the importance of genetic diversity in the MTBC, and sheds new light on two of the most important MTBC lineages affecting humans.
