## Supplementary Table 10 for "Local adaptation in populations of *Mycobacterium tuberculosis* endemic to the Indian Ocean Rim"

### Sheet: table_mutations
Genomic position	Gene	Mutation	Reference	Alternative	Number of L1 strains with reference allele	Number of L1 strains with alternative allele	Number of L1 strains with another alternative allele	Number of L3 strains with reference allele	Number of L3 strains with alternative allele	Number of L3 strains with another alternative allele
6620	Rv0005	D461N	G	A	2913	0	0	2026	0	0
6734	Rv0005	N499D	A	G	2914	0	0	2026	0	0
7563	Rv0006	G88C	G	T	2914	0	0	2025	1	0
7564	Rv0006	G88A	G	C	2913	0	0	2026	0	0
7570	Rv0006	A90V	C	T	2892	11	0	1993	23	0
7572	Rv0006	S91P	T	C	2914	0	0	2012	9	0
7581	Rv0006	D94N	G	A	2913	0	0	2007	5	7
7581	Rv0006	D94H	G	C	2913	0	0	2007	0	12
7581	Rv0006	D94Y	G	T	2913	0	0	2007	7	5
7582	Rv0006	D94G	A	G	2895	10	2	1970	38	3
7582	Rv0006	D94A	A	C	2895	2	10	1970	3	38
760314	Rv0667	V170F	G	T	2909	6	0	2026	0	0
760882	Rv0667	V359A	T	C	2915	0	0	2024	2	0
761100	Rv0667	Q432E	C	G	2911	3	1	2021	1	4
761100	Rv0667	Q432K	C	A	2911	1	3	2021	4	1
761101	Rv0667	Q432P	A	C	2912	1	0	2026	0	0
761101	Rv0667	Q432L	A	T	2912	0	1	2026	0	0
761109	Rv0667	D435Y	G	T	2901	10	0	2001	24	0
761110	Rv0667	D435G	A	G	2903	3	8	1993	0	29
761110	Rv0667	D435V	A	T	2903	7	4	1993	28	1
761128	Rv0667	S441L	C	T	2911	4	0	2024	2	0
761139	Rv0667	H445D	C	G	2866	10	37	1994	7	22
761139	Rv0667	H445Y	C	T	2866	23	24	1994	7	22
761139	Rv0667	H445N	C	A	2866	14	33	1994	15	14
761140	Rv0667	H445L	A	T	2898	9	8	2007	6	10
761140	Rv0667	H445P	A	C	2898	1	16	2007	0	16
761140	Rv0667	H445R	A	G	2898	7	10	2007	10	6
761149	Rv0667	R448Q	G	A	2915	0	0	2025	0	0
761155	Rv0667	S450L	C	T	2820	85	7	1848	165	7
761155	Rv0667	S450W	C	G	2820	7	85	1848	6	166
761161	Rv0667	L452P	T	C	2904	10	0	2017	7	0
761277	Rv0667	I491F	A	T	2910	2	2	2024	1	0
781687	Rv0682	K43R	A	G	2876	36	2	1962	62	0
781822	Rv0682	K88R	A	G	2879	26	9	2012	11	3
1472358	rrs	C513T	C	T	2891	3	0	1992	1	0
1472359	rrs	A514C	A	C	2862	19	12	1969	25	1
1472361	rrs	C516T	C	T	2894	0	0	1995	0	0
1472362	rrs	C517T	C	T	2854	40	0	1953	42	0
1472749	rrs	C904G	T	G	2891	0	0	1994	0	0
1472749	rrs	C904A	T	A	2891	0	0	1994	0	0
1472751	rrs	A906G	A	G	2892	2	0	1983	9	0
1472752	rrs	A907T	A	T	2894	0	0	1994	0	0
1473246	rrs	A1401G	A	G	2894	8	0	1977	22	0
1473247	rrs	C1402T	C	T	2902	0	0	2006	0	0
1473329	rrs	G1484T	G	T	2901	1	0	2013	1	0
1673423	Rv1483	G-17T	G	T	2907	8	0	2021	5	0
1673425	Rv1483	C-15T	C	T	2715	198	0	1980	46	0
1673432	Rv1483	T-8C	T	C	2906	5	3	2024	1	1
1674263	Rv1484	I21T	T	C	2904	11	0	2026	0	0
1674481	Rv1484	S94A	T	G	2885	29	0	2020	6	0
1674782	Rv1484	I194T	T	C	2892	20	1	2026	0	0
1917857	Rv1694	C-83T	C	T	2911	0	0	2025	0	0
1918634	Rv1694	G232D	G	A	2914	0	0	2026	0	0
1918647	Rv1694	N236K	T	A	2914	0	0	2026	0	0
1918647	Rv1694	N236K	T	G	2914	0	0	2026	0	0
2154214	Rv1908c	V633A	A	G	2912	0	0	2023	0	0
2154218	Rv1908c	R632C	G	A	2912	0	0	2023	0	0
2154488	Rv1908c	D542H	C	G	2912	0	0	2022	0	0
2154853	Rv1908c	M420T	A	G	2910	0	0	2020	0	0
2154857	Rv1908c	D419H	C	G	2907	1	1	2017	0	1
2155059	Rv1908c	W351STOP	C	T	2914	0	0	2021	0	0
2155060	Rv1908c	W351STOP	C	T	2914	0	0	2023	0	0
2155126	Rv1908c	D329A	T	G	2914	0	0	2023	0	0
2155129	Rv1908c	W328L	C	A	2914	0	0	2022	1	0
2155167	Rv1908c	S315R	G	T	2910	5	0	2023	0	0
2155167	Rv1908c	S315R	G	C	2910	0	5	2023	0	0
2155168	Rv1908c	S315I	C	A	2666	0	246	1698	0	323
2155168	Rv1908c	S315T	C	G	2666	239	7	1698	316	7
2155168	Rv1908c	S315N	C	T	2666	7	239	1698	7	316
2155169	Rv1908c	S315R	T	G	2914	0	1	2023	0	0
2155212	Rv1908c	W300C	C	A	2913	0	0	2023	0	0
2155212	Rv1908c	W300C	C	G	2913	0	0	2023	0	0
2155289	Rv1908c	T275P	T	G	2914	0	0	2021	1	0
2155417	Rv1908c	P232R	G	C	2914	0	0	2023	0	0
2155541	Rv1908c	W191R	A	T	2914	0	1	2019	0	3
2155541	Rv1908c	W191R	A	G	2914	0	1	2019	2	1
2155573	Rv1908c	T180K	G	T	2915	0	0	2022	0	0
2155636	Rv1908c	L159P	A	G	2914	0	0	2020	0	0
2155648	Rv1908c	Y155S	T	G	2914	0	0	2017	3	0
2155814	Rv1908c	P100T	G	T	2911	0	0	2019	0	0
2155844	Rv1908c	W90R	A	T	2912	0	0	2021	0	0
2155844	Rv1908c	W90R	A	G	2912	0	0	2021	0	0
2288704	Rv2043c	V180F	C	A	2910	0	0	1987	0	0
2288727	Rv2043c	L172P	A	G	2910	1	0	1990	0	0
2288757	Rv2043c	G162D	C	T	2911	0	0	1990	0	0
2288821	Rv2043c	Q141STOP	G	A	2915	0	0	1989	1	0
2288827	Rv2043c	V139L	C	G	2913	0	1	1987	1	1
2288827	Rv2043c	V139L	C	A	2913	0	1	1987	0	2
2288830	Rv2043c	C138R	A	G	2915	0	0	1989	1	0
2288836	Rv2043c	D136N	C	T	2915	0	0	1990	0	0
2288847	Rv2043c	G132D	C	T	2910	3	0	1990	0	0
2288868	Rv2043c	V125G	A	C	2915	0	0	1989	0	0
2288930	Rv2043c	S104R	G	C	2907	8	0	1989	0	0
2288930	Rv2043c	S104R	G	T	2907	0	8	1989	0	0
2288932	Rv2043c	S104R	T	G	2915	0	0	1990	0	0
2288952	Rv2043c	G97D	C	T	2905	10	0	1989	1	0
2288955	Rv2043c	K96T	T	G	2914	0	1	1987	0	2
2289010	Rv2043c	G78C	C	A	2913	1	0	1990	0	0
2289038	Rv2043c	W68C	C	G	2915	0	0	1982	0	8
2289038	Rv2043c	W68C	C	A	2915	0	0	1982	8	0
2289072	Rv2043c	H57R	T	C	2915	0	0	1990	0	0
2289073	Rv2043c	H57D	G	C	2914	0	0	1989	0	0
2289097	Rv2043c	D49N	C	T	2915	0	0	1988	2	0
2289162	Rv2043c	L27P	A	G	2914	1	0	1988	1	0
2289202	Rv2043c	C14R	A	G	2912	1	0	1989	0	0
2289207	Rv2043c	D12A	T	G	2911	2	0	1988	0	0
2289214	Rv2043c	Q10STOP	G	A	2913	1	0	1988	0	0
2289219	Rv2043c	D8G	T	C	2913	0	0	1989	0	0
2289220	Rv2043c	D8N	C	T	2913	0	0	1989	0	0
2289223	Rv2043c	V7L	C	G	2915	0	0	1989	0	0
2289231	Rv2043c	L4S	A	G	2914	0	1	1989	0	1
2289252	Rv2043c	A-11G	T	C	2912	2	0	1980	8	2
2289253	Rv2043c	T-12C	A	G	2915	0	0	1989	0	0
2714308	Rv2416c	P342L	G	A	2914	1	0	2026	0	0
2715338	Rv2416c	G-6T	C	A	2915	0	0	2026	0	0
2715342	Rv2416c	G-10A	C	T	2914	0	0	2025	0	0
2715342	Rv2416c	G-10C	C	G	2914	0	0	2025	0	0
2715344	Rv2416c	C-12T	G	A	2915	0	0	2026	0	0
2715345	Rv2416c	A-13G	T	C	2915	0	0	2026	0	0
2715346	Rv2416c	C-14T	G	A	2913	2	0	2026	0	0
2715347	Rv2416c	C-15T	G	A	2915	0	0	2026	0	0
2715369	Rv2416c	G-37T	C	A	2915	0	0	2025	0	0
2726136	Rv2428	C-57T	C	T	2915	0	0	2026	0	0
4243217	Rv3794	C-16G	C	G	2868	3	7	1998	1	4
4243221	Rv3794	C-12T	C	T	2876	6	0	1989	14	0
4247429	Rv3795	M306L	A	T	2847	0	44	1954	0	44
4247429	Rv3795	M306L	A	C	2847	5	39	1954	7	37
4247429	Rv3795	M306V	A	G	2847	39	5	1954	37	7
4247431	Rv3795	M306I	G	C	2866	8	17	1926	14	58
4247431	Rv3795	M306I	G	A	2866	16	9	1926	52	20
4247431	Rv3795	M306I	G	T	2866	1	24	1926	6	66
4247469	Rv3795	Y319S	A	C	2884	1	1	2002	0	1
4247495	Rv3795	D328Y	G	T	2883	1	0	2007	0	0
4247496	Rv3795	D328G	A	G	2876	4	0	2005	1	0
4247574	Rv3795	D354A	A	C	2838	7	0	1982	3	1
4247728	Rv3795	E405D	G	T	2885	1	0	2001	0	1
4247728	Rv3795	E405D	G	C	2885	0	1	2001	1	0
4247729	Rv3795	G406C	G	T	2878	0	6	1999	1	2
4247729	Rv3795	G406S	G	A	2878	6	0	1999	2	1
4247730	Rv3795	G406D	G	A	2872	7	6	1947	5	49
4247730	Rv3795	G406A	G	C	2872	6	7	1947	49	5
4248002	Rv3795	Q497K	C	A	2885	4	0	2003	6	0
4248003	Rv3795	Q497L	A	T	2876	0	12	1991	0	17
4248003	Rv3795	Q497R	A	G	2876	12	0	1991	15	2
4248027	Rv3795	A505V	C	T	2891	0	0	2008	0	0
4249512	Rv3795	M1000R	T	G	2878	0	0	2006	0	0
4249583	Rv3795	D1024N	G	A	2876	1	0	2001	10	0
4249757	Rv3795	T1082A	A	G	2826	0	0	1971	0	0
4326474	Rv3854c	P334A	G	C	2851	0	0	1995	0	0
4326632	Rv3854c	H281P	T	G	2873	1	0	1999	0	0
4326676	Rv3854c	S266R	G	C	2884	0	0	2012	0	0
4326676	Rv3854c	S266R	G	T	2884	0	0	2012	0	0
4326678	Rv3854c	S266R	T	G	2886	0	0	2011	0	0
4326706	Rv3854c	W256STOP	C	T	2877	0	0	2009	0	0
4326707	Rv3854c	W256STOP	C	T	2877	0	0	2009	0	0
4326737	Rv3854c	Q246R	T	C	2879	0	0	2008	0	0
4326785	Rv3854c	P230L	G	A	2873	0	0	2005	0	0
4326900	Rv3854c	P192S	G	A	2807	0	0	1962	0	2
4326951	Rv3854c	A175T	C	T	2841	0	0	1979	0	0
4326973	Rv3854c	W167STOP	C	T	2846	0	0	1989	0	2
4326974	Rv3854c	W167STOP	C	T	2849	0	0	1992	0	0
4326974	Rv3854c	W167S	C	G	2849	0	0	1992	0	0
4326980	Rv3854c	Q165P	T	G	2850	0	0	1988	1	0
4327065	Rv3854c	C137R	A	G	2867	0	0	1999	1	0
4327067	Rv3854c	L136R	A	C	2869	0	0	1999	0	0
4327380	Rv3854c	Y32D	A	C	2845	0	0	1988	0	0
4407554	Rv3919c	R217G	G	C	2849	1	1	2001	0	0
4407598	Rv3919c	A202E	A	T	2858	0	1	1997	0	0
4407604	Rv3919c	A200E	G	T	2852	1	0	1994	1	0
4407730	Rv3919c	R158L	C	A	2854	0	0	1989	0	0
4407756	Rv3919c	S149R	G	T	2856	2	3	1989	0	1
4407756	Rv3919c	S149R	G	C	2856	2	3	1989	1	0
4407758	Rv3919c	S149R	T	G	2858	1	0	1973	17	0
4407790	Rv3919c	A138V	G	A	2842	6	3	1971	6	5
4407791	Rv3919c	A138T	C	T	2847	3	0	1986	0	0
4407794	Rv3919c	R137W	G	A	2850	4	1	1983	4	0
4407802	Rv3919c	A134E	G	T	2841	1	0	1982	1	0
4407880	Rv3919c	L108R	A	C	2852	1	0	2001	0	0
4407922	Rv3919c	L94P	A	G	2869	0	0	2008	0	0
4407931	Rv3919c	L91P	A	G	2872	0	0	2002	1	2
4407940	Rv3919c	V88A	A	G	2861	3	1	2002	0	0
4407952	Rv3919c	P84L	G	A	2866	0	0	1997	0	0
4407965	Rv3919c	A80P	C	G	2879	0	0	1999	1	0
4407967	Rv3919c	L79S	A	G	2868	6	5	1992	6	2
4407973	Rv3919c	V77G	A	C	2860	4	1	1999	0	0
4407979	Rv3919c	P75L	G	A	2864	2	0	1998	1	1
4407985	Rv3919c	G73E	C	T	2867	0	0	1999	0	0
4407985	Rv3919c	G73A	C	G	2867	0	0	1999	0	0
4407994	Rv3919c	S70N	C	T	2860	5	1	1993	0	0
4407997	Rv3919c	G69D	C	T	2868	1	1	1995	0	0
4408003	Rv3919c	D67G	T	C	2873	2	0	1994	1	1
4408007	Rv3919c	V66L	C	A	2871	0	1	1993	0	1
4408007	Rv3919c	V66L	C	G	2871	0	1	1993	1	0
4408009	Rv3919c	V65G	A	C	2860	8	0	1994	1	0
4408054	Rv3919c	L50R	A	C	2868	0	2	1999	0	0
4408061	Rv3919c	H48N	G	T	2852	0	3	1987	1	3
